# Sea Surface Temperatures Drive Historical Demography of Deep-Sea Fishes

**DOI:** 10.1101/2021.07.07.451542

**Authors:** Max D. Weber, Joshua E. Carter, Ron I. Eytan

## Abstract

Demographic histories are largely understood to be a product of their environment, as populations expand or contract in response to major environmental changes. Deep-pelagic fishes inhabit one of the most temporally and spatially stable habitats on the planet, so they may be resistant to the demographic instability commonly reported in other marine habitats, but their demographic histories are poorly understood. We reconstructed the demographic histories of thirteen species of deep-pelagic fishes using mitochondrial and nuclear DNA sequence data. We uncovered widespread evidence of demographic expansion in our study species, a counterintuitive result bases on the nature of the deep-pelagic. The frequency-based methods detected potential demographic changes in eleven species, while the Extended Bayesian Skyline Plots were more conservative and identified population expansion in five species. The dates of expansion largely coincide with periods of warm sea-surface temperature at the northern and southern boundaries for the ranges these species inhabit. We suggest that this is the result of the pelagic larval phase shared by most deep-pelagic fishes, where the larvae inhabit the upper 200 meters. Changes in sea surface conditions likely alter the suitability of the habitat in a given region for the larval phase, affecting the species range and in turn population size. These results are critical to our understanding of how the deep-pelagic fish community will respond to future climatic changes.
