## Supplemental Table 1 for "Sea Surface Temperatures Drive Historical Demography of Deep-Sea Fishes"

### Sheet: Sheet1
Gene	Primer Name	Primer Sequence
COI	FISH1F	TCAACCAACCACAAAGACATTGGCAC
COI	FISH1R	TAGACTTCTGGGTGGCCAAAGAATCA
COI	FISH2F	TCGACTAATCATAAAGATATCGGCAC
COI	FISH2R	ACTTCAGGGTGACCGAAGAATCAGAA
COI	BOLD_COI_Forward	TTCTCCACCAACCACAARGAYATYGG
COI	BOLD_COI_Reverse	CACCTCAGGGTGTCCGAARAAYCARAA
COI	FISHCOI_F	TCAACYAATCAYAAAGATATYGGCAC
COI	FISHCOI_R	ACTTCYGGGTGRCCRAARAATCA
ENC	Perc_ENC_F	TTCCTRGAGAGAAACCTTCACC
ENC	Perc_ENC_R	GAYGGAGARGCNGGGAGGCAGCC
PLAG	Perc_PLAG_F	CATGAYCCYAACAARGARGCCTT
PLAG	Perc_PLAG_R	TGRCARCCCATGCCCATAGCTG
MYH	Perc_MYH_F	ACYAARAGRGTYATYCAGTACT
MYH	Perc_MYH_R	CCRAKGGMRTAGTAGACYTGRTC
Supplementary Table 1. List of primers used.
