## Supplemental Table 2 for "Sea Surface Temperatures Drive Historical Demography of Deep-Sea Fishes"

### Sheet: Sheet1
Species	Family	Order	Diel Vertical Migrators	Max Length (cm)	Upper Depth of occurrence	Lower Depth of occurrence	Total Depth Range	References
Bathophilus pawneei	Stomiidae	Stomiiformes	Yes	12.4	0	1500	1500	McEachran & Fechhelm (1998)
Chauliodus sloani	Stomiidae	Stomiiformes	Yes	30	0	1800	1800	McEachran & Fechhelm (1998); Clarke (1983)
Cyclothone alba	Gonostomatidae	Stomiiformes	No	3.4	300	600	300	McEachran & Fechhelm (1998); Miya & Nemoto (1986)
Cyclothone pseudopallida	Gonostomatidae	Stomiiformes	No	5.8	300	900	600	McEachran & Fechhelm (1998); Miya & Nemoto (1986)
Ditropichthys storeri	Cetomimidae	Stephanoberyciformes	No	12.8	650	2150	1500	McEachran & Fechhelm (1998); Pacton (1989)
Diplospinus multistriatus	Gempylidae	Perciformes	Yes	33	100	1000	900	McEachran & Fechhelm (1998); Levya-Cruz et al. (2016)
Polymixia lowei	Polymixiidae	Polymixiiformes		19.8	82	660	578	McEachran & Fechhelm (1998); Moore et al. (2003)
Scopelogadus mizolepis	Melamphaidae	Stephanoberyciformes	Yes	7.4	268	1250	982	McEachran, Fechhelm & Clarke (1983); Willis & Pearson (1982); Keene, Gibbs & Krueger (1987)
Sigmops elongatus	Gonostomatidae	Stomiiformes	Yes	27.5	50	1200	1150	McEachran & Fechhelm (1988); Lancraft et al. (1988); Gartner (1993)
Sternoptyx pseudobscura	Sternoptychidae	Stomiiformes	No	5.5	800	1500	700	McEachran & Fechhelm (1998)
Stomias affinis	Stomiidae	Stomiiformes	Yes	20.4	850	50	-800	McEachran & Fechhelm (1998); Sutton & Hopkins (1996)
Synagrops spinosus	Acropomatidae	Perciformes		13	72	412	340	McEachran & Fechhelm (1998)
Photostomias guernei	Stomiidae	Stomiiformes	Yes	13.5	15	800	785	McEachran & Fechhelm (1998); Clarke (1974)
Supplementary Table 2. Life history traits and taxonomic data for the study species.
