## Supplemental Table 3 for "Sea Surface Temperatures Drive Historical Demography of Deep-Sea Fishes"

### Sheet: Sheet1
Species	Range Description	Oceans Inhabited	Latitudes Inhabited	Citations	Notes
Bathophilus pawneii	Circumglobal; Tropical	Atlantic, Indian, Pacific	36°N-34°S	Agustin 2018
Chauliodus sloani	Circumglobal; Tropical and Polar	Atlantic, Indian, Pacific	50°N-50°S	Mundy 2005	Less common but records exist from individuals as far as 70°N-56°S (Priede 2017)
Cyclothone alba	Circumglobal; Tropical	Atlantic, Indian, Pacific	40°N-40°S	Miya & Nemoto 1986
Cyclothone pseudopallida	Circumglobal; Tropical and Polar	Atlantic, Indian, Pacific	65°N–30°S	Mundy 2005
Diplospinus multistriatus	Circumglobal; Tropical	Atlantic, Indian, Pacific	40°N-40°S	Mundy 2005
Ditropichthys storeri	Circumglobal; Tropical	Atlantic, Indian, Pacific	48°N-43°S	Paxton 1989
Photostomias guernei	Non circumglobal; Tropical	Atlantic	40°N-3°N	Kenaley 2009
Polymixia lowei	Non circumglobal; Tropical	Atlantic	40°N-34°S	Lachner 1955; Haimovici 1994
Scopelogadus mizolepis	Circumglobal; Tropical	Atlantic, Indian, Pacific	40°N-22°S	Mundy 2005
Sigmops elongatus	Circumglobal; Tropical and Polar	Atlantic, Indian, Pacific	65°N–35°S	Torres 2018
Sternoptyx pseudobscura	Circumglobal; Tropical	Atlantic, Indian, Pacific	40°N-40°S	Mundy 2005; Zammaro & Loris 1999	One record from 42°N and 47°N
Stomias affinis	Circumglobal; Tropical	Atlantic, Indian, Pacific	35°N-39°S	Priede 2017
Synagrops spinosus	Non circumglobal; Tropical	Atlantic	36°N-34°S	Haimovici 1994
Supplementary Table 3. Range description of study species.
